# Lysosomal signaling pathways influence heart rhythm, and regulate atrial function

**DOI:** 10.1101/2024.06.10.597905

**Authors:** Emily Akerman, Rebecca A. Capel, Eva A. Rog-Zielinska, Annika Winbo, Daniel Aston, Florian Falter, Razik Bin Abdul Mu-u-min, Matthew J. Read, Samuel J. Bose, Pawel Swietach, Jingyu Wang, Alexander D. Corbett, Andreas Koschinski, Serena Calamaio, Dario Melgari, Rachele Prevostini, Ilaria Rivolta, Thamali Ayagama, Ifan Jenkin, Jillian N. Simon, Funsho E. Fakuade, Julius R. Pronto, Parveen Sharma, Charlotte Melia, Qianqian Song, Martin J Booth, Frances M. Platt, Ming Lei, Svenja Hester, Roman Fischer, Niels Voigt, Ulrich Schotten, Sander Verheule, Aiswarya Dev, Marie Held, Thomas Waring, Antony Galione, Marco Keller, Franz Bracher, Manuela Zaccolo, Derek A. Terrar, Rebecca A. B. Burton

**Affiliations:** Department of Pharmacology, University of Oxford, Oxford, UK; Institute for Experimental Cardiovascular Medicine, University Heart Center and Faculty of Medicine, University of Freiburg, Freiburg, Germany; Department of Physiology, University of Auckland, Auckland, New Zealand; Department of Anaesthesia and Critical Care, Royal Papworth Hospital NHS Foundation Trust, Papworth Road, Cambridge Biomedical Campus, Cambridge, CB2 0AY; Department of Physiology, Anatomy and Genetics, University of Oxford, Oxford, UK; Department of Engineering Science, University of Oxford, Oxford, UK; Department of Physics and Astronomy, University of Exeter, Exeter, UK; School of Medicine and Surgery, University of Milano – Bicocca, Monza, Italy; Cellular Electrophysiology Unit, Institute of Molecular and Translational Cardiology, IRCCS, Policlinico San Donato, 20097 San Donato Milanese, Italy; Aging + Cardiovascular Discovery Center, Lewis Katz School of Medicine at Temple University, Philadelphia, PA; Target Discovery Unit, University of Oxford, Oxford, UK; Institute of Pharmacology and Toxicology, University Medical Center Göttingen, Göttingen, Germany; DZHK (German Center for Cardiovascular Research), Partner Site Göttingen, Germany; Cluster of Excellence “Multiscale Bioimaging: from Molecular Machines to Networks of Excitable Cells” (MBExC), University of Göttingen, Göttingen, Germany; Cardiovascular and Metabolic Medicine, Institute of Life Course and Medical Sciences, University of Liverpool, Liverpool, UK; Sir William Dunn School of Pathology, University of Oxford, Oxford, UK; Departments of Physiology and Cardiology, Cardiovascular Research Institute Maastricht, Maastricht University, Maastricht, The Netherlands; Department of Pharmacology and Therapeutics, Institute of Systems, Molecular and Integrative Biology, University of Liverpool, Liverpool, UK; Department of Pharmacy, Center for Drug Research, Ludwig-Maximilians University, Munich, Germany; Liverpool Centre for Cardiovascular Science at University of Liverpool, Liverpool John Moores University and Liverpool and Heart and Chest Hospital, Liverpool, United Kingdom

## Abstract

In the heart, endogenous nicotinic acid adenine dinucleotide phosphate (NAADP) triggers lysosomal calcium (Ca^2+^) release to augment sarcoplasmic reticulum (SR) Ca^2+^ sequestration, producing larger Ca^2+^ transients. However, the role of lysosomal Ca^2+^ signals in pacemaker activity, a distinct Ca^2+^-operated function of the sinoatrial node (SAN), or in the atrial myocardium has not been investigated. Pharmacological or genetic ablation of the NAADP pathway inhibits the spontaneous beating rate response to β-adrenergic stimulation in intact SAN. We found intracellular signaling microdomains between lysosomes and neighboring SR or mitochondria in mouse, and goat tissue. The spatial relationship between lysosomes and other Ca^2+^-handling organelles are altered in goat atrial fibrillation. Furthermore, we demonstrate atrial myocytes produce 3′–5′-cyclic adenosine monophosphate (cAMP) in response to lysosomal signaling, adding a novel trigger for cyclic nucleotide signaling. Our findings support the hypothesis that lysosomal Ca^2+^ signaling contributes to regulation of cardiomyocyte cAMP levels and pacemaker activity.

**Graphical Abstract:** 
