## Supplementary File 2 (related to discussion): List of significant up and down regulated proteins taken from supplementary file 1 for analysis in IPA. for "Lysosomal signaling pathways influence heart rhythm, and regulate atrial function"

### Sheet: Sheet1
Human DIA PASEF up and down regulated proteins
Genes	p-value	fold changes
IGHV3-64	0.0497979	-0.621482
EPB41L3	0.0213185	-0.655618
PLIN4	0.0307489	-0.771896
MYO18A	0.0345707	-0.456312
ARHGAP10	0.0336591	-0.280839
VPS37C	0.0379656	0.903767
CARNS1	0.00302864	-0.816431
SMIM1	0.039156	-0.731892
SMAP	0.0111943	0.459851
SLC33A1	0.0407224	-0.283554
CHL1	0.00486831	-0.5232
DPYSL4	0.0352037	0.215185
NDUFAB1	0.0409553	1.33407
ACOT8	0.00196615	0.503649
CASQ2	0.0174026	-0.370128
SYNM	0.0322472	-0.568084
BCAT2	0.0458407	0.338775
ZZEF1	0.0473482	-0.398219
PHGDH	0.0432623	-0.484173
TPD52L2	0.0395171	0.50561
TGOLN2	0.00575238	0.367925
SYNGR3	0.00641745	-0.705906
SGTA	0.00818981	0.621482
ENSA	0.0259469	0.724257
PDE6D	0.0110041	0.189616
MRPS14	0.0484459	-0.732521
CUTA	0.0384219	0.620666
LDB3	0.0476103	-1.02144
COQ9	0.0393286	0.345048
PRPF40A	0.0386699	-0.296561
GPC4	0.0138186	-0.267315
MYCBP2	0.00250617	-0.408969
PSMD10	0.0503288	0.282377
NEBL	0.0295154	-0.732178
TM7SF2	0.0338789	-0.642108
LTN1	0.00765399	-0.394549
ERLIN2	0.0096691	-0.491906
ABLIM3	0.0333836	-0.688259
ADCY5	0.0186596	-0.229132
EML2	0.020465	0.185434
NUDT3	0.0279281	0.327524
MT-CO3	0.0315275	-0.74791
NPPA	0.00975066	1.10616
IGHG2	0.0500446	-0.420874
IGHA1	0.0174375	-0.724934
ALB	0.0492033	-0.427651
MT-ND1	0.0182727	-0.64353
RPN2	0.0334233	-0.327025
APP	0.0364822	-0.190797
PCCA	0.0363847	-0.365196
PCCB	0.0165064	-0.413809
FABP3	0.0152886	0.379607
SSB	0.0377301	0.171075
ITGB1	0.0332921	0.305148
ITGAV	0.00313073	0.169732
TH	0.0258439	-0.936447
DBI	0.0124845	0.856036
LDHB	0.0487073	0.258701
NEFL	0.012491	-0.6156
PROS1	0.0420807	-0.344989
ANXA6	0.0408624	0.18055
ASNS	0.0453355	-0.464973
COL4A2	0.012362	-1.21272
CYC1	0.0293706	-0.526347
DBH	0.0218692	-0.751894
QDPR	0.0407626	0.249221
HSPA1A;HSPA1B	0.0243385	-0.16788
GAA	0.0431519	0.240923
MAPT	0.00490612	-0.491005
MAP2	0.0297243	0.536724
PYGM	0.0182578	-0.970114
ACE	0.0438026	-0.343351
ICAM2	0.0352942	0.658219
CD99	0.000368009	1.11771
PRKCSH	0.0401709	0.147644
NCK1	0.0110385	0.175098
ATP2A2	0.0159503	-0.721929
ZNF28	0.032542	0.502617
GJA1	0.0468275	-0.460496
GAP43	0.0196335	-0.302537
TCP1	0.0333391	-0.280311
IGFBP2	0.025464	0.976235
ITIH2	0.0440216	-0.567329
SYT1	0.0168196	-0.820447
GPD1	0.0272315	-1.438
CD9	0.0232891	-0.356652
BCKDHB	0.0397386	-0.404012
TGM2	0.0359737	-0.684081
UBA1	0.0372111	0.175919
UQCRC2	0.0237893	-0.52535
FBLN1	0.0253913	-0.566817
PTPRG	0.00717197	-0.318091
ATP2B4	0.000528877	0.753597
SLC6A2	0.0067481	-1.16028
MPZ	0.0503092	-0.752339
PSMA2	0.034818	-0.203533
CNTFR	0.0389579	-0.717484
DPP4	0.0151407	-0.699288
MAP4	0.0183341	0.57981
HLA-DMB	0.0219523	0.679333
ABCD3	0.0149863	-0.473736
TM4SF1	0.0348125	-0.586898
CLIP1	0.0327431	-0.27066
MAT2A	0.0410908	0.120999
L1CAM	0.00461215	-0.553339
HSPA4	0.036624	0.129383
BSG	0.0172922	0.148025
ADH7	0.0440205	-1.45179
PRPH	0.00074809	-0.671126
PRCP	0.0030631	0.347182
RANBP1	0.00473955	0.617381
PHKA2	0.0208868	-0.316087
CRKL	0.025207	0.195032
BAG6	0.0413986	-0.195863
HAAO	0.0162288	0.25961
QARS1	0.0260325	-0.258167
UQCRFS1	0.0413303	-0.474415
PTDSS1	0.0277938	-0.61374
PITPNB	0.00131349	0.241089
ARRB1	0.0124103	0.515762
PPM1F	0.00960408	0.169788
CSNK1E	0.0158628	0.253317
PSMB3	0.0143454	-0.170971
YLPM1	0.0479476	-0.360115
RANBP2	0.0420549	-0.453884
TSC2	0.0336567	-0.293279
NT5C2	0.00113281	0.25829
LRBA	0.0323433	-0.123601
RPL14	0.0369036	-0.199669
CCT4	0.0280827	-0.352537
MECP2	0.0425059	-0.532153
UBE2D1;UBE2D4	0.0191183	0.972558
MYOM1	0.00261893	-0.565607
ACLY	0.0290027	-0.220433
SLC12A2	0.0191941	-0.414894
RRAD	0.0413113	0.388043
AFDN	0.0231185	-0.39223
TPD52	0.011847	0.5384
OXCT1	0.03486	0.428659
SUMO3	0.0434764	0.654553
ITGA1	0.0481377	0.188712
JAM2	0.0247962	-0.194275
MTPN	0.00395567	1.02715
SEC61B	0.0284846	0.458543
RAB2A	0.0188097	0.149845
UBE2D3	0.0446946	0.344027
ARF1;ARF3	0.0314402	0.236376
PCBD1	0.0467588	0.561595
HSPE1	0.0413288	0.392734
COPZ1	0.0453437	0.507436
PSMC5	0.0502682	-0.232321
RAN	0.0396693	0.219305
FKBP1A	0.0119521	0.456019
GNAS	0.0237885	0.136274
ABAT	0.0436926	0.63745
MRPS9	0.0306325	-0.320711
ERH	0.0492405	0.545842
MXRA7	0.0189225	0.942629
ATP11A	0.0396687	-0.394868
FKBP3	0.0427862	0.161153
SORD	0.0266442	-0.436352
ALDH6A1	0.0279787	0.351875
DST	0.0214939	-0.32727
CSTF1	0.0316507	-0.31671
PSME1	0.041688	0.322838
RING1	0.030129	-0.381869
CKAP4	0.0078992	0.268038
LGALS3BP	0.0307065	-0.567924
SSRP1	0.0408665	-0.452768
SLFN5	0.00906208	-0.34877
FSTL1	0.00413235	0.266647
CNTN1	0.00288458	-0.99045
AIMP1	0.0166947	-0.297606
ABR	0.00732101	0.152465
TRIM32	0.0436751	-0.291126
TRDN	0.0475157	-0.567145
NNT	0.0484896	-0.467621
ROCK1	0.0353296	0.0707349
TUBB3	0.0394983	-0.549734
CUL1	0.0161092	-0.139924
ALCAM	0.0080203	-0.362567
RAB33A	0.0285095	-0.656379
MLEC	0.0475816	-0.271275
CTTN	0.00971631	0.186826
RCN2	0.0137815	0.319389
GAS6	0.039999	0.216053
RBM39	0.0464359	0.162437
INPP5A	0.0114057	0.163399
CLINT1	0.0488459	0.201716
USP10	0.0320695	-0.217726
GANAB	0.0128172	0.147337
PLEC	0.0421953	-0.388303
PPP1R7	0.0349069	0.399887
TGFBI	0.0206316	-0.735295
ITSN1	0.00419068	-0.247059
ATP6AP1	0.0205405	-0.282697
ZYX	0.0375101	0.284845
HSPB2	0.00185945	0.369822
MAPK14	0.011403	0.215064
DGUOK	0.047271	0.425401
KIZ	0.0134469	-1.03081
COL28A1	0.0229037	-0.833611
LRRFIP1	0.0417524	0.179596
LGALSL	0.0272387	0.459951
NADK2	0.0117758	0.217036
MRPL51	0.042298	-0.517849
TMEM119	0.02292	0.542495
MPV17L2	0.0399248	0.318427
TECRL	0.0300014	-0.553559
PCID2	0.0413343	-0.36283
ODR4	0.0292752	-0.227441
VPS53	0.0257611	-0.543327
OBSCN	0.0188461	-0.599158
RNLS	0.00905828	-0.439546
HLA-DRB1	0.0214065	-1.85748
TRIQK	0.0256347	0.463856
SLC25A24	0.0430742	-0.31645
FDX2	0.00740584	0.575752
PPIP5K1	0.048382	-0.277571
POGLUT2	0.0199158	0.653686
B3GLCT	0.0106178	0.327137
GDPGP1	0.00651528	0.342668
RIPOR1	0.0434493	-0.470093
RRM2B	0.022148	0.2061
SRL	0.0444187	-0.414345
GPAT4	0.0177641	-0.728599
ERO1B	0.0349383	-0.611763
MYO18B	0.011772	-0.419279
SLC44A2	0.0423138	-0.253097
FAM114A1	0.0412653	0.208094
SUPV3L1	0.0248422	-0.349404
PLCD3	0.00250789	-0.548727
CMYA5	0.0471313	-0.522403
SYNPO	0.0369586	0.329609
NHLRC2	0.0110996	0.231261
ATAD1	0.0359053	-0.275428
GIMAP8	0.0342331	-0.236564
MCFD2	0.00418042	1.14822
STT3B	0.0400895	-0.324979
CD99L2	0.00728283	0.806871
DMXL2	0.0381792	-0.448653
PARD3	0.0189205	-0.59599
SETD7	0.0140314	0.27714
POF1B	0.0173701	-0.47052
HNRNPLL	0.0359047	-0.296428
ITLN1	0.0490118	-0.926362
TTN	0.0417211	-0.497989
TTN	0.0128727	-0.780266
FAM3C	0.00531216	0.335364
MYO18A	0.0428787	-0.290945
PXDN	0.0230932	0.442463
TFG	0.00143719	0.237116
RYR2	0.0335834	-0.813859
ARPC1A	0.00944065	0.16392
SYN2	0.00336568	-0.871329
COPS5	0.0209509	-0.190671
MYDGF	0.0367514	0.253103
ERGIC1	0.0183255	0.182053
KIAA1191	0.0501909	0.270305
TMEM143	0.0119193	-0.645757
SLC22A18	0.0266502	-0.276924
OPTN	0.0157994	0.139551
PDLIM5	0.0187887	-1.0309
PGAM5	0.0419867	-0.328476
SCLY	0.0277441	0.183885
MAP6	0.0344538	-0.580582
SMIM8	0.0423222	0.468734
CNDP2	0.0367584	0.188799
MCEE	0.0358192	0.534191
SORT1	0.0182233	-0.244497
DNAJC2	0.0189603	-0.37917
PIK3R4	0.0320159	-0.286555
TSNAX	0.00480002	0.178342
CCT7	0.0245261	-0.323937
ARPC5L	0.037836	0.505264
TCF25	0.00923289	0.281611
NIPSNAP3B	0.0299315	0.331944
HDHD3	0.0409167	0.458276
C17orf80	0.0429693	-0.413849
URM1	0.0276447	1.01932
HGH1	0.0433888	0.644121
PDCD10	0.0211766	0.273384
RAB11FIP5	0.0239624	0.201518
KRT23	0.0400225	-0.472351
VPS33B	0.0312196	-0.390341
ADNP	0.0133438	-0.359608
C11orf68	0.00497585	0.288114
POFUT1	0.0178237	0.186327
GOLPH3L	0.0415738	0.399941
ANTXR1	0.0206063	0.435101
GORASP2	0.0317098	0.147159
PLEKHA2	0.0224792	0.452509
PLEKHA1	0.0175297	-0.521896
PARVB	0.032043	-0.348007
MRPS30	0.0406687	-0.511762
MYOZ2	0.021387	-0.288579
RTN4	0.0335139	0.700052
HINT3	0.0151838	0.181161
PXMP2	0.00281496	-0.484466
ARHGAP35	0.0409967	-0.362392
FAM114A2	0.0445833	0.130037
ABHD10	0.0410176	0.218848
NECAP2	0.0238918	0.47406
BPNT2	0.00730719	0.287259
MIOS	0.0281494	-0.405017
MTCH1	0.0265531	-0.472735
MAT2B	0.0434796	0.134699
COMMD9	0.0310235	0.802861
EMC3	0.0285473	-0.347889
TMEM14C	0.0104188	-0.582679
VPS18	0.0392483	-0.243927
RCC2	0.00610014	0.562454
DHCR7	0.0388191	-0.635158
DKK3	0.00121714	0.694396
CTSZ	0.0272503	0.336381
CTNNAL1	0.0481799	0.305174
NIPSNAP3A	0.0200783	0.316996
ZC3H7B	0.0373898	-0.392293
ARMCX3	0.0454859	0.182494
CHORDC1	0.0349504	0.222086
BCAP29	0.0317758	-0.247026
PUF60	0.0300012	0.124201
ATP5IF1	0.0282929	0.324034
DBNL	0.0378971	0.682418
DCTN4	0.0456178	-0.217016
STOML2	0.0447731	-0.321033
FBXO2	0.0498079	-0.409655
MTUS1	0.0375379	-0.427729
CADPS	0.0125191	-0.38859
UBQLN1	0.00377503	0.252537
NENF	0.0115554	0.424223
PPIE	0.0386349	-0.319376
MACF1	0.025337	-1.16409
CORO2B	0.0125052	-0.504842
PKIG	0.00374883	1.32869
AKAP2	0.0328041	0.221944
POFUT2	0.00246144	0.282251
EPB41L3	0.00554278	-0.47458
SLC27A6	0.0326076	-0.614543
WBP11	0.0285505	0.43257
TMX2	0.0277886	-0.178414
SH3GLB1	0.0173705	0.176053
UFC1	0.0319297	0.445726
CCDC9	0.0474088	0.337642
TLN2	0.0198011	-0.439999
PPME1	0.0368937	0.175066
GTF3C3	0.0224969	-0.415435
SNX8	0.0348607	0.1567
HEBP2	0.00655336	0.293141
GPC6	0.0491986	-0.398153
EMILIN1	0.0264191	-0.840068
MTCH2	0.0326428	-0.484553
TEX264	0.0226283	-0.287215
IKBKG	0.0353558	-0.353179
