## Supplementary File 4 (related to discussion): List of molecules identified through IPA. for "Lysosomal signaling pathways influence heart rhythm, and regulate atrial function"

### Sheet: Sheet0
Table related to supplementary figure 8
© 2000-2024 QIAGEN. All rights reserved.
ID	Molecules in Network	Score	Focus Molecules	Top Diseases and Functions
1	AIMP1,ALB,B3GLCT,BAG6,BCKDHB,C17orf80,CNTFR,COQ9,CSTF1,CUTA,EMC3,FSTL1,GAS6,HAAO,IFN,IFN beta,IgG2c,MAPK,MTCH2,NNT,OPTN,PHKA2,POFUT2,pro-inflammatory cytokine,PROS1,QARS1,SLC25A24,STOML2,TCF25,tenascin,TEX264,TFG,TGOLN2,TSNAX,VPS37C	56	29	[Cell-To-Cell Signaling and Interaction, Cellular Assembly and Organization, Cellular Function and Maintenance]
2	28S ribosomal subunit,28S ribosomal subunit:MTIF3,28S ribosomal subunit:MTIF3:MTIF2:GTP:mRNA:fMet-tRNA,55S ribosome:mRNA:fMet-tRNA,ATP2A2,ATP2B4,ATP6AP1,BCAP29,BSG,cytokine,DHCR7,DPP4,ERGIC1,ERLIN2,FAM3C,GANAB,GORASP2,GPAT4,GPC4,GPC6,LGALSL,MRPS14,MRPS30,MRPS9,polypeptide signal:Translocon,RAB2A,RPL14,RPN2,SEC61B,SLC33A1,STT3B,TPD52L2,VPS18,VPS33B,VPS53	56	29	[Cell Cycle, Infectious Diseases, Organismal Injury and Abnormalities]
3	ABHD10,ALDH6A1,ATP5IF1,cadherin,calcineurin A,CMYA5,DCTN4,EGLN,ENSA,FABP3,FKBP1A,FKBP3,HLA-DMB,JNK,NIPSNAP3A,NIPSNAP3B,NUDT3,ODR4,OXCT1,PCCA,PCCB,PDCD10,peptidylprolyl isomerase,phosphatase,PP2B,PPIP5K1,PPME1,PPP1R7,PRKCSH,RIPOR1,SLC27A6,SLC6A2,TCF,TEAD,YAP/TAZ	46	25	[Developmental Disorder, Hematological Disease, Hereditary Disorder]
4	CAMK2,CDK4/6,CNDP2,creatine kinase,DKK3,DNAJC2,E2F,GABA-A receptor,GAP43,GPD1,HDAC,histone,histone H2B,HSP,HSPB2,KRT23,MACF1,MECP2,MPZ,NEBL,NEFL,NF-Y,NHLRC2,NR1H,NT5C2,PKC,PLEC,POF1B,PRPH,PTDSS1,RAB33A,RRM2B,RTN4,TLN2,ZYX	41	23	[Cell Morphology, Neurological Disease, Organismal Injury and Abnormalities]
5	ABR,ADNP,ARHGAP10,ARHGAP35,ASNS,ATP11A,Azurophil granule membrane proteins,CDC42 GAPs,CKAP4,DBI,DST,GAA,GEFs,GTF3C3,IGHV3-64,Immunoglobulin,LDH (family),MLEC,MXRA7,NGF,nicotinic acetylcholine receptor,OBSCN,PCBD1,PGAM5,PLIN4,POGLUT2,PRCP,RAC1 GAPs,RHOA GAPs,RND2 effectors,RND2:GTP:RND2 effectors,RND3 effectors,RND3:GTP:RND3 effectors,SLC44A2,Specific granule membrane proteins	36	21	[Connective Tissue Disorders, Dermatological Diseases and Conditions, Developmental Disorder]
6	Amyloid fibril main peptide chains,Amyloid fibrils,APP,BCAT2,CHORDC1,COPII cargo:receptors:SAR1B:GTP:SEC23:SEC24:SEC16A:SEC16B:TFG hexamer,COPII cargo:receptors:SAR1B:GTP:SEC23:SEC24:SEC16A:SEC16B:TFG hexamer:SEC13:SEC31:SEC23IP:v-SNARES,COPZ1,Cytochrome bc1,cytochrome-c oxidase,DPYSL4,FAM114A2,FAM20C:FAM20C substrates,FDX2,GIMAP8,HGH1,HINT3,MCEE,MCFD2,Mislocalized membrane protein:SGTA:BAG6:GET4…	31	19	[Energy Production, Nucleic Acid Metabolism, Small Molecule Biochemistry]
7	AKT,amylase,APH-1,Cargo:AP-1:Arf1-GTP:beta-Arrestin-1:Vamp,Cargo:AP-1:Beta-arrestin:Clathrin Triskelion:Vamp,Cargo:AP-1:Beta-arrestin:Vamp:Clathrin Triskelion:Dynamin:Endophilin,CASQ2,CHL1,CHL1:alpha1beta1/alpha2beta1 integrins,chymotrypsin,CNTN1,Collagen type VI,DGUOK,ERO1B,FAM114A1,Integrin alpha 6 beta 4,KIAA1191,L1:Integrin,L1CAM,MPV17L2,PDI,PKI,PKIG,presenilin,RNLS,RYR,RYR tetramer:FKBP1B te…	29	18	[Cardiac Arrythmia, Cardiovascular Disease, Hereditary Disorder]
8	ABLIM3,actin/tubulin-bound CCT/TRiC:ADP,AFDN,alpha tubulin,atypical protein kinase C,BBS/CCT,beta tubulin,CCT,CCT/TRiC:ADP:non-native tubulin,CCT/TRiC:ATP:unfolded tubulin,CCT4,CLINT1,CTNNAL1,cyclin E,EML2,eotaxin,ERK1/2,IRS,ITLN1,JAM,JAM2,MAP2,MAP4,MAP6,MAT2B,microtubule associated,MTUS1,MYDGF,Na ,K -ATPase,Neurofilament,PARD3,SLC12A2,SNX8,TUBB3,tubulin (family)	29	18	[Cell Morphology, Cellular Assembly and Organization, Cellular Function and Maintenance]
9	activin (family),CCT/TRiC:ADP,CCT/TRiC:ADP:actin,CCT/TRiC:ADP:Sphingosine kinase 1,CCT/TRiC:ATP:actin,CCT/TRiC:substrate,CCT7,CD9,collagen type i (family),COPS5,GNB5:CCT/TRiC:ADP,GTPase,HSPA4,ITGB1,LGALS3BP,MIOS,MYCBP2,PDCL:Partially folded G-protein beta 1-4:CCT/TRiC:ADP,PDCL:Partially folded G-protein beta subunit:CCT/TRiC:ADP,PDCL:Partially folded GNB5:CCT/TRiC:ADP,PDLIM5,PIK3R4,RAN,RCN2,RGS7,…	29	18	[Developmental Disorder, Embryonic Development, Organismal Injury and Abnormalities]
10	apyrase,ARBBs:ARBB-binding GPCRs:clathrin-coated pit,ARMCX3,BPNT2,CLASP proteins:cargo,CLIP1,DBH,dynamin,GOLPH3L,HDHD3,importin beta,Kinetochore:CDC42:GTP:DIAPH2-2,Kinetochore:Mad1:MAD2,LRRFIP1,MTPN,NADK2,NECAP2,NFkB (complex),NUDC:EML4 homotrimer:Microtubule-bound kinetochore,PI(4,5)P2:AP-2:clathrin:FCHO1,2:ITSNs:EPS15:REPS1:SGIP1:NECAPs:AAK1:CLASP proteins:cargo,PI(4,5)P2:AP-2:clathrin:FCHO1,2:…	27	17	[Cellular Assembly and Organization, Cellular Function and Maintenance, Infectious Diseases]
11	ACE,actin,ALCAM,alpha catenin,ARP2/3,ARPC1A,ARPC5L,ARRB1,C11orf68,cofilin,CORO2B,CTTN,EPB41L3,F Actin,HNRNPLL,ITSN1,MYO18A,PAK,PHGDH,PI(4)P:AP-2:clathrin:ITSNs:EPS15:REPS1:SGIP1:NECAPs:AAK1:CLASP proteins:cargo:F-BAR proteins:BAR domain proteins:ARP2/3 complex:WASL:f-actin:HIP dimers:DNM:GDP:SYNJs,PI(4)P:AP-2:clathrin:ITSNs:EPS15:REPS1:SGIP1:NECAPs:AAK1:CLASP proteins:cargo:F-BAR proteins:BAR dom…	27	17	[Cell Morphology, Cellular Assembly and Organization, Cellular Function and Maintenance]
12	Ag-substrate:E3:E2:Ub,COMMD9,CRL E3 ubiquitin ligase complex:COMMDs:CCDC22:DCUN1Ds,CRL E3 ubiquitin ligase:COMMDs:CCDC22,CRL1 E3 ubiquitin ligase complex:MyrG-DCUN1D3,CRL1 E3 ubiquitin ligase:COMMDs:CCDC22,CUL1,E3 ligases in proteasomal degradation,E3:K48-iquitinated substrate,E3:Ub:substrate,FBXO2,Ficolin-rich granule lumen proteins,Intron Lariat Spliceosome (ILS),LTN1,MAPK14,NEDD8-AcM-UBE2M:CRL…	25	16	[Cell Cycle, Cell Morphology, Post-Translational Modification]
13	ABAT,ALP,AMPK,BCR (complex),CADPS,CYC1,cyclin A,FSH,GSK3,HDL,HDL/cholesterol,hemoglobin,HSPE1,IgG,IGHA1,insulin,ITGAV,LDH (complex),LDHB,LDL,MAPT,MT-ND1,NDUFAB1,p70 S6k,PI3K (family),PMCA,PPP2C,PRKAA,protein phosphatase,PYGM,RSK,SYN2,TSC2,UQCRC2,UQCRFS1	23	15	[Developmental Disorder, Hereditary Disorder, Metabolic Disease]
14	ABL1/2,ACOT8,ADRB,alpha actinin,AMPA receptor,Calcineurin (complex),CaMKII,cAMP-dependent protein kinase,CK1,CK2,cytochrome C,DNA-PK,glycogen synthase,histone H1,INPP5A,L-type calcium channel,LDB3,MLC,MTCH1,MYO18B,MYOM1,Myosin,MYOZ2,NMDA receptor,PARVB,PDGF (complex),PI3K (complex),PP1,PP2A,PPM1F,ROCK,RRAD,SRL,SYNM,TH	19	13	[Cardiovascular Disease, Organismal Injury and Abnormalities, Skeletal and Muscular Disorders]
15	20S proteasome,20S/PA700 proteasome,26S proteasome Reactome,26S proteasome Reactome b,ADRM1:26S proteasome,ADRM1:26S proteasome:UCHL5,ADRM1:26S proteasome:USP14,ANXA6,ATAD1,ATPase,CARNS1,CD99L2,Class I Peroxisomal Membrane Proteins,HSP27,HSP70,LDL/cholesterol,NEDD8,UBD:NUB1:26S proteasome,p38 MAPK,PA28/20S immunoproteasome,PEX19:class I PMP,PEX3:PEX19:class I PMP,proteasome,PSMA2,PSMB3,PSMC5,PSMD…	19	13	[Hereditary Disorder, Immunological Disease, Neurological Disease]
16	ADCY,ADCY5,ADH7,ANTXR1,calmodulin,CD99,CG,Collagen type V,Collagen(s),CREB,CSF,DMXL2,estrogen receptor,G protein,G protein alpha,G protein alpha i,G protein beta gamma core,GJA1,GNAS,growth hormone,ITGA2B/ITGB3,LH,MAT2A,NPPA,Oxphos,PDGF-BB,PDGFR,peroxidase (miscellaneous),PKA,PLC,RAS,TCF/LEF,TGM2,TM4SF1,voltage-gated calcium channel	15	11	[Dental Disease, Dermatological Diseases and Conditions, Developmental Disorder]
17	55S ribosome:mRNA:fMet-tRNA:aminoacyl-tRNA:TUFM:GTP,55S ribosome:mRNA:peptidyl-tRNA:MTRF1L:GTP,55S ribosome:mRNA:tRNA:MRRF,55S ribosome:mRNA:tRNA:peptidyl-tRNA:GFM1:GTP,55S ribosome:MRRF:GFM2:GTP,ANKRD31,AQP6,CCDC9,DDX39A,DDX39B,ERAL1,ERH,FADS3,ITIH2,MRPL33,MRPL51,MRPL57,MRPL58,MRPS30,MT-RNR1,RNF182,RNF4,RNPS1,SMIM1,SUPV3L1,TMEM143,TMX2,TRIQK,ZNF200,ZNF28,ZNF322,ZNF566,ZNF567,ZNF569,ZNF660	15	11	[Auditory Disease, Cellular Assembly and Organization, DNA Replication, Recombination, and Repair]
18	26S proteasome,ACLY,C1Q,Complement,CSNK1E,CTSZ,FBLN1,Fibrinogen,GOT,histone H2A,histone H3,HLA-DR,IgA,IgE,IgG1,IGHG2,IgM,IKB,IKBKG,IKK (complex),IL1,IL12 (complex),IL12 (family),interferon alpha,LRBA,MHC class II (complex),MTORC1,NFkB (family),PLC gamma,PLEKHA1,PLEKHA2,SMAD2/3,SMIM8,STAT5A/B,ubiquitin	13	10	[Cellular Development, Cellular Function and Maintenance, Lymphoid Tissue Structure and Development]
19	Agrin:Integrin alphaVbeta1 (other beta1),angiotensin II receptor type 1,C-SRC,calpain,COL28A1,COL4,COL4A2,collagen,Collagen type III,Collagen type IV,Collagen types III, IV, V, VI, VIII, IX, XVI:Integrins alpha1beta 1, alpha2beta1,EMILIN1,ERK,FcER1,FGFR,Fibrin,ICAM2,IGFBP2,Integrin,Integrin alpha6beta1, alpha7beta1, alpha1beta1, alpha2beta1, alphaVbeta1,Integrin alpha6beta1, alpha7beta1, alpha1be…	11	9	[Cancer, Organismal Injury and Abnormalities, Reproductive System Disease]
20	ABCD3,ACOT8,ADH1C,C1orf21,CNDP1,collagen alpha1,COMMD9,DBNL,ESR1,GATA5,HEBP2,HLA-DRB1,INTS15,LCMT1,MAP1LC3,MOV10,P-TEFb,PDGF (family),PDI,PPARG,PPP2CA,protein phosphatase,PRUNE1,RFX5,RPL5,selenomethionine,SIRT1,SORD,STARD3,TBCCD1,TRIM28,tubulin,ZC3H7B,ZFP69B,ZNF558	10	8	[Lipid Metabolism, Small Molecule Biochemistry, Vitamin and Mineral Metabolism]
21	ALG3,ATP11A,CARD16,CASKIN2,caspase,CD40LG,CNN2,DEFB104A/DEFB104B,DFFA,DNER,DUS4L,FBXO7,GJA5,GJB7,HAT,HINT3,histone H4,HPSE,HRAS,KIZ,MAP2K1/2,myosin light chain kinase,NOTCH,NOX1,PI3,PKA catalytic subunit,PTPRG,RGS10,S100A13,SERCA,TECRL,TLN2,TM7SF2,TRPC6,trypsin	8	7	[Cellular Development, Cellular Growth and Proliferation, Embryonic Development]
22	14-3-3,Ap1,CD3 (complex),chemokine,Collagen type I (complex),CRKL,endothelin,focal adhesion kinase,FOS (family),GDPGP1,HSP90 (family),Integrin alpha 4 beta 1,Integrin alpha L beta 2,integrin β,JUN/JUNB/JUND,Laminin (complex),MEK,NCK1,NFAT (complex),NFAT (family),p85 PIK3R,PTK,RAB11FIP5,RAC,RAP1,RAS homolog,ROCK1,SAPK,SOS,SRC (family),TCR (complex),TGF beta,TNF (family),tyrosine kinase,VAV	5	5	[Cancer, Cellular Movement, Hematological System Development and Function]
